# The peptide GOLVEN10 controls nodule and lateral root organogenesis and positioning along the longitudinal root axis

**DOI:** 10.1101/2022.05.06.490929

**Authors:** Sonali Roy, Ivone Torres-Jerez, Shulan Zhang, Wei Liu, Katharina Schiessl, Clarissa Boschiero, Hee-Kyung Lee, Patrick X. Zhao, Jeremy D. Murray, Giles E. D. Oldroyd, Wolf-Rüdiger Scheible, Michael Udvardi

## Abstract

GLV/RGF peptide encoding genes can be identified in genomes of all plants that can form roots or root-like structures suggesting they were essential for transition of plants to land.In *Medicago truncatula*, five of fifteen GOLVEN(GLV)/ROOT MERISTEM GROWTH FACTOR (RGF) peptide coding genes were induced during nodule organogenesis and to a varying extent under nitrogen deficiency and auxin treatment. Expression of *MtGLV9* and *MtGLV10* at nodule initiation sites was dependent on the transcription factor NODULE INCEPTION.Overexpression of all five nodule-induced *GLV* genes in *M. truncatula* hairy roots as well as application of the corresponding synthetic peptides resulted in a 25-50% reduction in nodule number indicating GOLVENs are negative regulators of nodule organogenesis.The peptide GOLVEN10 shifted the position of the first formed lateral root (rhizotaxis) as well as the first formed nodule along the longitudinal primary root axis, a phenomenon we term ‘nodulotaxis’, thereby reducing the absolute length of the zone of lateral organ formation on roots.Application of synthetic GOLVEN10 peptide caused an increase in cell number but not cell length in each root cortical cell layer causing an increase in root length and a consequent spatiotemporal delay in formation of the first lateral organ.

**Plain Language Summary:** Nodule positioning is an understudied trait, yet it determines the length of the root that can support nodule formation and consequently the total number of functional nodules formed. We identify for the first time, genetic factors called GOLVEN peptides that alter nodule and lateral root positioning on the primary root along with several other traits including nodule organ initiation and root architecture.
