## Supplementary Table 1 for "The peptide GOLVEN10 controls nodule and lateral root organogenesis and positioning along the longitudinal root axis"

### Sheet: All_GLV_Orthologs
Gene ID (NCBI)	FASTA GLV Seq	Protein Sequence
AMTR_s00046p00058180	>AMTR_s00046p00058180 DYTPAGKKKPIHN	>AMTR_s00046p00058180 MASPQFLRVPLLLLLLILSEGRPLAVGNGVEERRRESVVGEELVPVNVHVDGYPDPMDIAGMDYTPAGKKKPIHN
AMTR_s00006p00249220	>AMTR_s00006p00249220 DYVHARKRRPIHN	>AMTR_s00006p00249220 MTTLLPTPLPPPLPNQQQEEVQPFNEDYSSPRRIDGPDFAHTIRTRLGDAETWRLMSMDYVHARKRRPIHNKRP
AMTR_s00033p00159490	>AMTR_s00033p00159490 DYSPARRKTPIHN	>AMTR_s00033p00159490 MRRAEILSLLFLCSMATAQGLSLNMELKRSLSRGIAVKKWVGFKERRRVAEEEIDVRKPVTGNSRKLLNKISSIQLDFDLTSKVSDDSKRKELGNGGMERRSLSSMKKKGGVGEEYQKFSSNDPLPDDLVDIAGMDYSPARRKTPIHN
AMTR_s00059p00188700	>AMTR_s00059p00188700 DYDPPRTHPPTPN	>AMTR_s00059p00188700 MEVYTHYSIALHAVVKAQEVKIPITDENLQAVQRDVMVESKGLKGRKMAMIETAMKEKAGVEEKKHEVEEKANEEVVLASFNVDYDPPRTHPPTPNPPIIN
AMTR_s00010p00068530	>AMTR_s00010p00068530 DYSPPLTHPPIHN	>AMTR_s00010p00068530 MANQRRNLTISPLLLILFLSLIVHTCSARLLLAASHAERVHHHSSKGREGESVRIHSNTIMKLLRKEDQGSRRKMGKSLSVVQNRSLTAVSRRSSRGKHGPGFHLDYSPPLTHPPIHN
BRADI_4g16256v3	>Bradi4g16256 DYYGPRGHIPSHN	>Bradi4g16256 MKISSPLVAAAMVLLLTVATVQGIRLDAEIHAALSNQELNLQRSGDEGAVSSLDAVSEEKERARHREPENDIHVDYYGPRGHIPSHN*
BRADI_4g32950v3	>Bradi4g32950 DYRIPKCHPPRNN	>Bradi4g32950 MRCAGSVLLLLLLSLSAALTAEANMEGLNGYNAAPSLPGRRLLRERRAMAALAHGGGGPEKKNEVVEERKGEENTVANKAHVHGGEKTVEVTVVGLSGESSGKKNEGSKRKFAGQVPLSSDYRIPKCHPPRNN*
BRADI_1g35510v3	>Bradi1g35510 DYNRFPRRRTPVHN	>Bradi1g35510 MSTRHYKSTVLCCAFSFPFLSVTRQTYQRTVPPLVMRSLKCVSFLLWMVILLATIGSFGT TAHRELLMATRGVETKLVRTELTVEKTNIDEEIRNNVPTVRKMDFGTADANDARSIPSSG DIKNNSTNSCAPSSVIKDSGSSRMKARPSMGSIKLEGSISGQVLNVPNPRHIRILPSRNP SSGSKTELEDSIVPSTLYKNNDDRKHKMLEASDEVLKFLNRDYNRFPRRRTPVHN*
BRADI_5g13666v3	>Bradi5g13666 DYTPVHRRTPKHN	>Bradi5g13666 MRLLLGIVRLVVLVFMVVVSSSVDQAVGVGAIRLHDRRTHGEQWAEERKQMRSYMTMDYT PVHRRTPKHN*
BRADI_5g23717v3	>Bradi5g23717 DYTPANRKPPIHN	>Bradi5g23717 MRTSSMVMASLLLFLLLATRAHGIRMDRQLHDALSSKEPAGDSKAAAQPSELAAHSASKH CASDGRCSDAGKAKKAAAPAHAAKHHQPIPGGGKREEEEEEAAPSSRVLPRQENNAAATT YPDILDIAGMDYTPANRKPPIHN*
BRADI_5g12825v3	>Bradi5g12825 DYAYKARRRSPIHN	>Bradi5g12825 MSSRSSRSTSTVVGLLVVALLFSTFLAPHLPAASARHVAVFKAKDDATGQAEAAGGRSSR PGRTSTVEMRGGDAWAAAEMQDMLKRDYAYKARRRSPIHNDEPLQENDEP
BRADI_5g17935v3	>Bradi5g17935 DYAGPITHPPSHN	>Bradi5g17935 MPTFSSPLPPKTRQLKVTAATPTTVLITLVFLALFVRSCEPRHLLPHGKDSSSRSPPPAP CKADGSPINQKKNLSNAVDATGTLVDQVDAKVKKGVPMAMASSGAGVQTTIASRVSRRLS QRELQGEGTEFHLDYAGPITHPPSHN*
BRADI_3g06610v3	>Bradi3g06610 DYHAVQRHPSKHN	>Bradi3g06610 MQPANCVSLLLLLAVLLLAALGPFAAAAHRSELVMAAAGDRMETTAAAEKGSEESATTYR RSLLAVHFRTRKVPSDPKNWLDGRVAFTADYHAVQRHPSKHN*
BRADI_3g16657v3	>Bradi3g16657 DYTPPKSHPPQHN	>Bradi3g16657 MQGRPAAMILAMAYLLLFFFFLHFSSSTHGANLPATAGDPLLSTMAHRRLLRSMMLQQHS YVPDETTTMIQQLLGGPSPRPQPGGGVPVSPLGAAAAEQTPKMAPAPLPRGPTTADLITD DRPGRGEVDIGVDYTPPKSHPPQHN*
BRADI_3g47791v3	>Bradi3g47791 DYGMPRRHTPRHN	>Bradi3g47791 MRFLGLVSLVALIFLLSFRSLLHQQAFVEAFFPSVQGEGAAAIHDDSKKRQHAEEWAEDR KRMRWFMTKDYGMPRRHTPRHNRLL*
BRADI_3g54310v3	>Bradi3g54310 DYYGPSDHSPRHH	>Bradi3g54310 MRSSSYLPLAAAAIFLLVLSRAMDQARAIRLDAETRASVSGSQTAIDKPIDNVVDKDSIT TSVGDTKRTTSAAVAAEVRAVAHKLPEFHEDYYGPSDHSPRHH*
LOC101508391	>Ca_06742 DYSPARRKPPIHN	>Ca_06742 MRPFYIVSLLILLILLTKAQGIRLGKVTLAFEQEKHDEENTLLKRSNTINDANEAILCND KKQCTGNIKNRKSVTTSISTTKSLSKNVKNREDVNVNEEAKDIKVKSMTTSKYYATEDLV DITEMDYSPARRKPPIHN*
LOC113784894	>Ca_26743 DYSPPKTHPPSHN	>Ca_26743 MTSNAYILLLFVCIFFHACNARQHLISPLDKKVEKKHRFSLKIVEKNEYDSSVKKFNEGA HKMNIDQLIVESEKSKGSKHRRSTNQRVLKDMGKASIFGLKTKSHVSVSWRVPHKKHSDK HPGFNLDYSPPKTHPPSHN*
LOC105851792	>Ca_09422 DYSPARRKPPIHN	>Ca_09422 MRPFYIVSLLILSILLTKSQGIRLEKVTLTFEQEKQHHEENTLLKRSNTINDADEAILYN DKKQCTGNIKNRKLVTTSISTTKSLSKNVKNREDVNVNEEAKDIKVKSMTTSKYVTEDLV DITEMDYSPARRKPPIHN*
LOC101510975	>Ca_22040 DYNRVKRRRPIHN	>Ca_22040 MELIKIITLLSLFFSSLKPTFSSLHIQSQSHPSLQHQGVVNAHEQLFLPILHRKLRFTKK VKESDEARDLVSHKLQDSFPSGKQNQKKQNVKLGNKGTRQEWMEEEDPSQYFTMDYNRVK RRRPIHNKKLPVGP*
LOC101490760	>Ca_XP_004509958 DYHSPRHHPPKNN	>XP_004509958 MVLLKSTTTTLCIFLLFLSAASLSTARFHPTGGEVNGLLSTKGKVISATINKNKEKTLAAIDSKKLSANG KKSLRSHLSDEVGVGFVAFTADYHSPRHHPPKNNK
LOC101506875	>Ca_XM_004503930 DYTPARRKPPIHN	>XP_004503987 MAISQNKRFLLVVFFLLCFISFQARARTLKEKSKDTDTTNNKEVQDNMFKAKEEDHNNVGDDVFSMDYTP ARRKPPIHN
LOC105852634	>Ca_XM_012718834 DYSRPRTRPPSHN	>XP_012574288 MYLPLSLFILFLSLNLCIGRNLQAIVEPSNIQAIISRKVSAKVEKEPLESNGSTKTEHIKIKNKIEAVQH MKNMHYKAIKSTKQLEIPSHVPKKSSASWSVHQRKEDQNPGFYSDYSRPRTRPPSHN
LOC101507205	>Ca_XM_004503931 DYTPAKKNPPIHN	>XP_004503988 MTMLPNKRLLLIAFLVFCFISTARARNLRETKDGAEKSQSGLFKPNHEETKTQENNGDLVDTMDYTPAKK NPPIHN
LOC105435861	>Cucsa.005210 DYLTYMHHPPKHN	>Cucsa.005210 MELLRNNNIGGRRLGAAKEFMEMENSKSFGKNGSKEKISNMVFSSASNEENGKKKNKKKE VSSLETKKMGISGSTVVYNNADYLTYMHHPPKHN*
LOC116401758	>Cusca_XP_031736121 DYFVAKPHPPKNN	>XP_031736121 MASPRLRLFFLFAFVLLRGGVADGRSYPVSTQVLGKETQEDVMKKMERIRVKEQDGCRSSPSTTDSSDNL YQNKKRILNVKYKWINKRDKSEGGHLLNDEGSRFIAYNADYFVAKPHPPKNNGGGKYL
Csa_008620	>Cusca_KAE8648772 DYAHLKRRRPVHN	>KAE8648772 MAILCCVSILVLLIPSASSHALDQSSPLQATEGVHSPLVLGRKFKMLEEAARVDKKVEAQGFQVAKQKDN HKENVSGQEEQGTKLNKGKGRKWVKVADMSSQIFTMDYAHLKRRRPVHNMSLKRP
LOC105434783	>Cusca_XP_011650407 DYAQPHRKPPIHN	>XP_011650407 MAMPYFFLILLFFSSTLHACDASRLRFFQSSNFVSRINELHSMSQGIWSINHDQEGSFDKNNNDNILHNK ENIIGIEMLKGMKRDGSRLVMEFPMKEKVMNSKENEVGEDMVVMDYAQPHRKPPIHNEKP
LOC101204556	>Cusca_XP_004146738 DYSPAKRKPPIHN	>XP_004146738 MSSNNYALPSLLLLLLLVFFFLSNEAQGIRLGNGIIIKLVGQLEKTLEEVEGLKETTICENGHCNSGNNR KLMTVTAPPIPSSPTPSIRNNEGNYKKGISPKSSNKEESSSVKKKDNLENSEAVSKNLEAALDLIDIAEM DYSPAKRKPPIHN
LOC116404719	>Cusca_XP_031743890 DYEHARTHPPSHN	>XP_031743890 MSISFYFLLLFLICISFLHPSHSQCLQLDGNKFQKRLQAPIKGKMGKMVISREEAAIECMKLSSPKPAEE EESFGSKRQKYKRIRREQLKRLIRDQLEKVPWKVPHDDDDHKKVKGNDGVFSSDYEHARTHPPSHN
LOC105435212	>Cusca_XM_011655103 DYKEWAHRKPPINN	>XP_011653405 MKKMFKIPFLSLTIWLLFLISPLSHSLSHALQDYTDEPFLPIGAELSESSLDEEKNLVGFDAIGLRKMGS GRKRVEVKRIVKKEITTTNDGRQEDEENSRISGLYQKSSNKAHQTSQVNHDQETIDAARSKNSQHVYKVK STNLKRVILARDDETQRLLKAAREIANLMHKDYKEWAHRKPPINNREPLH
Csa_006036	>Cusca_KGN62102 DYTPASKKPPIHN	>KGN62102 MAMLPCKRILTLFVLILVLLCCFSNPAIAARSVGVAEMKNESQNEKVINMNDDAYKVHNNDEEHYFSSTD DLGAMDYTPASKKPPIHN
-	>Fvesca_gene26145 DYHVPRPHPPKNN	>Fvesca_gene26145 MVSLSFNIITFLAVLMVIPLLHVTQSANTTDMNEVLASGHHEHSKLAVVPRIGTLNQNQQ DIFEVSNRRFLGRKMVSKRLSTMVKAEVVYFNGGQSSGSATTDPSGYALSVKNSFSSKAE PQRLRNISRGRRPHTHRRVLKGKIASNFIPLNADYHVPRPHPPKNN*
-	>Fvesca_gene09345 DYTPVRSKSPIHN	>Fvesca_gene09345 MAFVTVNKRSIISLHLAFTLVPFLISSLPLVAHARDISSSRRIDAVMKKGAAVSSVLQDA ELVETSDISSSRSSHPFETKQKQENLGGAAAQGIDDDSLVVDYTPVRSKSPIHN*
-	>Fvesca_gene31757 DYANPHKKPPIHN	>Fvesca_gene31757 MTPKIIVLLVLVSCLYMHMYACNAGRVLGFSIEESGSQFHDSVNEDLERVLTKLSETTSM PSSTRRPSMSVQVKNPETVVIHEKADVSKKQGEAASKPTSSSGLDVVTLFTSSQIDQQYQ IELKGSKRQARSVLGSATQDNDIEEDHDTDSEGSSNEAAIDEDVGVMDYANPHKKPPIHN ERP*
-	>Fvesca_gene21222 DYSRPRTRPPSHN	>Fvesca_gene21222 MSIMSSLFFIILFFASMHANSEARYIGLGRSNKGFSAVFPHPDKGQFLVVEKLRLGMDSS TKGSVLVEQDDDLAAEQKGNDGGTVFSSPTTTKGMKDYSRTSTTTKADVVPDVKPHVRAS MSVPQQNKNRDKNINHGDKTSSNPGIYSDYSRPRTRPPSHN*
-	>Fvesca_gene03954 DYSPPKTHPPHHN	>Fvesca_gene03954 MDLNISTCTTHPLYLCLLLCLLSLHACSARRLAAVDHDPNESLKKLHFTNKGTDVNIAGV PKVKSFSSSKPVLEVTEGSEITVETEADSDDSTTEERPIQYHTKAAFNTKNVSSRKRKGS TSSSNAADDQKTTTRSGQPVSVSWRVPRKKRGIQKQPGFNLDYSPPKTHPPHHN*
-	>Fvesca_gene04523 DYHAPRHHPPKNN	>Fvesca_gene04523 MGPVKCAYLALLLFLSAACLWTTSDAYPRRQLEGNAAVTRTHAVSTVNGGHIQVVSPLNI DTKENRLLGGRKMAVQKVKAEEGTSAARSSNQLEGNCGGDQVKWGDHVECDQESGTSFSE GVDKSGFVAFNEDYHAPRHHPPKNN*
-	>Fvesca_gene11455 DYTPIRTHPPRSPPN	>Fvesca_gene11455 MRNSSADLSFAAKTVCTFGSLLVLFLFLHLSNVKGIRLQRSTAVEEQDCIHEKNEGMGDV DEFGVDYTPIRTHPPTSLPPEQQSMHEHGEGMDEVVEFEVDYTPVRTHPPTHPPPLNGDI FGSVPATHHPENSPNGEDDVYVDYTPIRTHPPRSPPNPIHAVVPHI*
-	>Fvesca_gene21102 DYSPASKKPPIHN	>Fvesca_gene21102 MAAVIRYKHLVLVALILLCFITITTTEAARSLGVARSNYRSDEKSCDETLKHGIKEDDGV VPDESTDLLAMDYSPASKKPPIHN*
-	>Fvesca_gene21111 DYTPAKRKPPIHN	>Fvesca_gene21111 MAMVPCRALVLSVVLLVFFISVETARARSLKEAASSVHHGQEGRDYKFQSIQDGSLDDGT DDLNAMDYTPAKRKPPIHN*
LOC101307251	>Fvesca_XP_004288759 DYSPARKKPPIHN	>Fvesca_XP_004288759 MSTTPPLAVSLLLLLFLLLPQAQGIRLEKGFISVKQQNKNIHEDSTVLTKKSESTAASGVLRKDCGHDDH CSSSGSSRKLITVRSSTTTSKNEKNIVGKQIGNPKAEEEVATTRQQYPNLIDLTEMDYSPARKKPPIHN
Glyma02g13740	>Glyma.02G124200 DYRRPVHHPPKNN	>Glyma02g13740 MVLIKKSACVVLVFLCAACLSTARLNPKGASVNDIPDIKASIATSVTKSTMAAIDEDNLN RPSEKRLMSKSGKVISAPNVEAKRNNARSCLSDEVNEDPLAFTADYRRPVHHPPKNNK*
Glyma02g13580	>Glyma.02G122800 DYTRVRRRRPIHN	>Glyma02g13580 MELIIIITLLSFSFSYLIPTCSSSQIQLEPSLQLEDDNIGVNTNLQLSLPTVPRKLRFTE KVKEDDGARDLASHKQENSFAAAGKQYHRKQNMVLGKKGTRQEWMEVDDPSQYFTMDYTR VRRRRPIHNKQLPVNP*
Glyma02g08770	>Glyma.02G079700 DYTAPRRKPPIHN	>Glyma02g08770 MKPVLSTKVVLLIAFLVICYFSSSLIGAYARSVRTDTFGIHATHLGQENLVNAEKKEKVI KDDEGAQLVSMDYTAPRRKPPIHN*
Glyma11g03450	>Glyma1G031700 DYAQPHRKPPIHN	>Glyma11g03450 MNSLSLSLAMLLLLLCVSVHACSARSLYPSLTKKDTPHKELDKLKLLEALTASSTVKNYK LEENQPQQQKVANNEINTYESCSGASSTLKETIVEAASVNIIPSDGGEHATGTSFQMDSP SFLATQDERRHARSMLGPAEHNDEETVVTKTSDTEEDIVEMDYAQPHRKPPIHNEKP*
Glyma06g15321	>Glyma.06G148200 DYTPASRKPPIHN	>Glyma06g15321 MASSQIKRILFVAFIILCLFSSQTIAARTLKEKSNLTSGDANSVQHNKEAHAKVFKPKDE DVNVGGDVFSMDYTPASRKPPIHN*
Glyma06g15310	>Glyma.06G148100 DYTPAKKNPPIHN	>Glyma06g15310 MAMSPSKRCLLVAFLLLCFLSINATARKLRETKDELAPVLTTEKSHENQFKPNQGGGGEQ DLGDLATMDYTPAKKNPPIHN*
Glyma04g39530	>Glyma.04G217600 DYTPASRKPPIHN	>Glyma04g39530 MASSQNKRILFVAFVILCLFSSPTIAARTLKEKSNLTSGDVNTVQHNKEAIAKVFKPKDE DVNVGGDVFSMDYTPASRKPPIHN*
Glyma04g39556	>Glyma.04G217800 DYTPAKKNPPIHN	>Glyma04g39556 MAVSPSKRFLLVAFLLLCFLSINATARILRETKGELAPVSTEKSHENQFMPNQGGEQDIG DLATMDYTPAKKNPPIHN*
Glyma08g15314	>Glyma.08G144800 DYTPAKRNPPIHN	>Glyma08g15314 MSPNKRLLLVAFLLLCFITMTASARSLRDIKDDAVKKSTQTSFFKPNHEGVQDSNDELDT MDYTPAKRNPPIHN*
Glyma08g15322	>Glyma.08g15322 DYTPARRKPPIHN	>Glyma08g15322 MGKINMTDSISSIKFLLDIDYLTRITEAVLWIWYLRAQILKEKSNMDSTSDARTYYQSET HDDHVFKPKEDKDNANEVFSMDYTPARRKPPIHNLN*
Glyma08g28050	>Glyma.08G253200 DYHGRPSHRPPIN	>Glyma08g28050 MKRRNTDQMMKITLLSTLLLGCLLVMTVQGDSSAGVVPAVTVVEEGNKNKLGVSSQKEPF VRSGAGHVRKLGLGGKKFGTNEVTSVDSKNGKGAYGGETSKISGKDDDGLKKSSGSRDQK NDDQKLMMMGPKEYLKSTKFFVVPRRIPTSTYPKSCSQDCIIAVPVKSSLGSSSSSHEHQ ISEETPQKDETQRFADAAKEIANMMNKDYHGRPSHRPPINNNEPRN*
Glyma08g05210	>Glyma.08G047300 DYQSHKLWAPIHN	>Glyma08g05210 MGEGIVERALNSLGKGFDLTSDFRLKFCKGEERLVLLNETEKRELTVPGFGPIRDVSVDI KCDKGDRTRYQSDILTFTQMSELFNQKSSIPGRIPSGYFNTVFGFHEGSWATDAANTKCL GIDGYFIKLFNAHIDRYPLVLSQRILEAVPSSWDPHALARFIENFGTHILVGLGIGGKDL VLVKQDVSSNLDPSELKKHLDELGNQIFNGTCNFLPKSKEQKYKAPQAFDVFGPQIVAFD SSTSVCAKDGITVICAKRGGDTQVRDHSEWLLTVPKKPDAVDFSFIPITSLLKGTPGKGF LSHAINLYLRYKPPMSDLPYFLDYQSHKLWAPIHNDLPLSPATNRTNLSPSLSFDLMGPK LYVNTSKVTVGKRPITGM…
Glyma08g24980	>Glyma.08G232200 DYARPRTRPPSHN	>Glyma08g24980 MYLPSSLFIIMFFFLSLNVCTARPLVVAVEEASNTTQINISRKVSENVKKQPLELNGMTS EGINAKINNMGAEREESSEHTMRKVHPNKALGFVPVKPLAVLVSWHVPHSKHDQNPGFHS DYARPRTRPPSHN*
Glyma17g08993	>Glyma7G082400 DYYVPRPHPPKNN	>Glyma17g08993 MVSARSTTFLLVFILLPLRFSSAHTQHQGKKTPVVAKLETKRSPVKVEIHHGVPAVAETD QRNRLLPGRKMMSKGVISKLINAVDSDNGINMAKGVTTKGKARCLNGNCKRETGKRILGL KHKDRKRSNIGRSTKAKMSGLVPLNADYYVPRPHPPKNN*
Glyma17g11450	>Glyma7G106100 DYSPAKRKPPIHN	>Glyma17g11450 MKPSFVVSLLLLSLILAKTQGIRLGKVSSAVQQQKQHDGETTLLKRSNTGAEEASLCKEN ELCTGNIKNRKLVTIPVSATQSLSKNVEESKVDPSVNGNSRNVDTLSTSKHKDVPEEHYH DLVEITEMDYSPAKRKPPIHN*
Glyma13g23380	>Glyma3G165000 DYSPAKRKPPIHN	>Glyma13g23380 MKPSFVVSLLLLSLLLAKTQGIRLGKVSSAVQQQKQHDGESTLLKRSSTDTEEASLCKDN ACTGNIKNRKLVNTPVSTAQSLSKNVEESKVDPSVNGNTRNVNTLSTSKHKDVPEEHYHD LVEITEMDYSPAKRKPPIHN*
Glyma05g32010	>Glyma.05G186400 DYTPARRKPPIHN	>Glyma05g32010 MVVLNKRILLVAFFFLCFISIHARARVLKEKSNMVDSTSSDASTAHHSETHDHVFKPKEG KYNANEVFSMDYTPARRKPPIHNLN*
Glyma05g32001	>Glyma.05G186300 DYTPAKRNPPIHN	>Glyma05g32001 MTIKRGQLGHVLCKCIVTHNTFIPKTLQELSKIMAMSPNKRLLLVAFLLLCFITMTASAR SLREIKDDAVKKSTQTSFFKPNHEGAEDSNDELDTMDYTPAKRNPPIHN*
Glyma05g34480.3	>Glyma.05G240200 DYQSHKLWAPIHN	>Glyma05g34480 MGEGIVERALNSLGKGFDLASDFRLKFCKGEERLVLLNETEKRELMVPGFRPIRDVSVDI KCDKGDRTRYQSDILTFTQMSELFNQKSSIPGRIPSGYFNTVFGFDEGSWATDAANTKCL GIDGYFIKLFNAHIDRYPLVLSQQVLEAVPSSWDPPALARFIENFGTHILVGLSIGGKDL VLVKQDVSSNLEPSELKKHLDELGNQLFNGTCNFLPKSKEQKYKAPQAFDVFGPQIVAFN SSTSVCAKDGITVICAKRGGDTQVSDHSEWLLTVLKKPDAVDFSFIPITSLLKGAPGKGF LSHAINLYLRYKPPMSDLPYFLDYQSHKLWAPIHNDLPLCPASNRTNLSPSLSFNLMGPK LYVNTSQVTVGKRPITGM…
Glyma05g07506	>Glyma.05G017600 DYYVPRPHPPKNN	>Glyma05g075 MVSARSTTTFLLVFILLPLRFSSAHTQHQEGKKTLVVAKLETPRCPVNVEIYHGVPAVAE TNQGIRFLPGRKMMSRGVLSKLNVVESENGTNMAKGLTTKWKALCLIGNCNREKGKRILG LKHKDSKRSNGRSTRVKMSGLVPLNADYYVPRPHPPKNN*
Glyma01g33300.2	>Glyma.01G136600 DYSPPKTHPPHHN	>Glyma01g33300 MSSTAYLLFFLCISLHACYARHLSPPNKKMEEKSHFSIKSDEKNGLDSSPKQLNEGHNKT ETRLVGDSVKPRNRRSTNHHRVHKATENASGSSLQKSLVSVSWRVPHNNNKKPRQKHSGF DLDYSPPKTHPPHHN*
Glyma01g41915	>Glyma.01G210300 DYAQPHRKPPIHN	>Glyma01g41915 MHARPVLFSLSLTIKDTTHKELDKFKLLETLTATSSIVKNYKLEANQPQQQKVVNNEINT CESCSSVSSTLKETIVEAASVKIIPSDSGEHAAGTSFQMDSPSFLASQDERRHARSMLGP AQHNDEETVVTNASDTEEDIVEMDYAQPHRKPPIHNEKP*
Glyma01g08560	>Glyma.01G065000 DYTRVRRRRPIHN	>Glyma01g08560 MELIIIITLLSFSFSYLIPTSSSQIQLEPSLQLEDGNTGAVVNTNLQLSDLPTIPRKLRF TEKVKEVDEARDLASNKQQEGSFASGKQYHRKQNMVLGKKGTRQEWMEVDDPSQYFTVDY TRVRRRRPIHNKQLPVGP*
Glyma03g03740	>Glyma.03G031600 DYSPPKTHPPHHN	>Glyma03g03740 MSSTAYLLLLFLGISLHACYARHLSPLNKKLEEKSYFSIKSDEKNGLDSSPKQLNEAGHN KTETRLVGDSVKPRNQRSTNHHRVVHKATDANASGGGALQKSLVSVSWRVPHNNKKPRQK HPGFDLDYSPPKTHPPHHN*
Glyma09g12411	>Glyma.09G094100 DYSGPRHHRPRHH	>Glyma09g12411 MKPYSLVISLLLLSLFLTKAQGIRLEKGSFAAQQHKQHDQEESNLLKKTNNGANKEAIVC KDEQYCTGTLKKRASRVSRKPKNQLPHIHEDYSGPRHHRPRHH*
Glyma16g07271	>Glyma6G067300 DYSLPHRRRPVHN	>Glyma16g07271 MKVVVGFLRVILCLILLSQYQTFSVRQLHHSGSKGLHEHDQQQHMKGKNHVPGWWHVDYS LPHRRRPVHNKLEP*
Glyma18g51120.2	>Glyma8G275800 DYHGRPSHRPPIN	>Glyma18g51120 MKRRNMDQMKITALSIFLLGCLLVMAVQGDSSARVLPAVTAVEVGNINKLGVSSQKEPFM RTGAGHHMRKQGLGGKKFSTNEVTSVDSKNGKGADGGETSKTSGKDNDGLKKSSGSRDQK NDDQKLVIMGPKEYLKSTKFVVPRRIPTSTYPKSSSQYCNIAAPVVKSSLGSSSSHEQKI SEETPQNSTQKDETQRFADAAKEIAYMMNKDYHGRPSHRPPINNNEPRN*
GLYMA_01G079000	>Glyma.01G079000 DYSLPKTHPPSHI	>KRH75330 MSFTYHLFFICIFLHACSARCFSTLHNKLEKKPHFSIKGDEINGVESFCKHLAVANEVNYKIKPRKAKTT NQKVLKAIRKIQKPSKKDPGFNLDYSLPKTHPPSHI
GLYMA_08G145000	>Glyma.08g15320 DYTPARRKPPIHN	>KRH43366 MDSTSDARTYYQSETHDDHVFKPKEDKDNANEVFSMDYTPARRKPPIHNLN
GLYMA_16G164100	>Glyma6G164100 DYTAPRRKPPIHN	>KRH08649 MLHNLSLEKLAGGKDMKLVLSTKVVLLIVFLVICYFSSSLIGGHARSVRTDPFGIHATHLGQENLVNSEK QEKLKDDEGDLVSMDYTAPRRKPPIHN
-	>Lj0g3v0191919 DYTPARRKPPIHN	>Lj0g3v0191919 MVVAQNKRVLLVLFFLLCFISIQARGRALKEKSNIASSKDDRTAHHKEEQDHMFKPKKSE DNVDNEVFSMDYTPARRKPPIHN*
-	>Lj0g3v0278599 DYSRPTTRPPSHN	>Lj0g3v0278599 MYLSLSIFILFLTLSACSARPLAEAEEASSSTQINTSVNVSAENVKKQLLKSNGGVTTED IKVKNDFGAEREDRSKHMKKVNVKSTEFEDLVPMKLADSVSWTVPHSKKDHDPDQFYSDY SRPTTRPPSHN*
-	>Lj1g3v1222520 DYTPASKNPPIHN	>Lj1g3v1222520 MAMSPSKHLLLVAFLLLCFISITARARNLREAKDGSASAVVSAEKGHGNMFKPNKEGDQD THDLVTMDYTPASKNPPIHN*
-	>Lj1g3v1222540 DYSPASRKPPIHN	>Lj1g3v1222540 MAVLQNKSTLLVLLFLLCFFSFHIQARARLLKEKSNQQTIAEVSTTQHNKEAHVDQFKPK EEEEVNGGAEVFSMDYSPASRKPPIHN*
-	>Lj3g3v1474600 DYEPPKTHPPSHN	>Lj3g3v1474600 MSSTAYLLLLFLCISLHACNARRIGPLDKKMEKKHHFSTKSDEKIEFDSSPKQLNDEGNG NVGARLVADSMKPKSRRSTHQIVLKGKASGSLRTESLASVSWRVPHHKKHSQKQLVQFDV DYEPPKTHPPSHN*
-	>Lj4g3v1747270 DYHDPRHHPPKNN	>Lj4g3v1747270 MFFNYFSGENTVLVVETAESKIERSMEGDQRKIFVPGTGTGRKMMMSRGGVLISKSENVV EPKNVAAKGSSSTNHYFVPLNADYHDPRHHPPKNN*
-	>Lj4g3v1747280 DYHDPRHHPPKNN	>Lj4g3v1747280 MVSARSTTFLLLVFLLLPLRFSTADTQDQGENTVLVVETAESKIERSMEGDQRKIFVPGT GTGRKMMMSRGGVLISKSENVVEPKNVAAKGSSSTNHYFVPLNADYHDPRHHPPKNN*
-	>Lj0g3v0076179 DYNSFKRSKPKKN	>Lj0g3v0076179 MYPERMGPRSLLKNQTEMKISFCVSPATAFIPEKILQDALELVFKTMLDEIKKDFQGRLL ADYNSFKRSKPKKNPV*
-	>Lj2g3v1277680 DYNSFKRSKPKKN	>Lj2g3v1277680 MYPERMGPRSLLKNQTEMKISFCVSPATAFIPEKILQDALELVFKTMLDEIKKDFQGRLL ADYNSFKRSKPKKNPV*
-	>Lj4g3v2775630 DYTPARRKPPIHI	>Lj4g3v2775630 MVVAQNKRVLLVLFFLLCFISIQARGRALKEKSNIASSKDDRTAHHKEEQDHMFKPKKSE DNVDNEVFSMDYTPARRKPPIHI*
-	>Lj6g3v1090130 DYSPARRKTPIHN	>Lj6g3v1090130 MRPSFVVSLMLLSFFLTKAQGIRLEKGSFAAQQHNKHDEEDNLLRREDSSDDEAVLCKDE KCTGKIKNRKLFTTSVSTIHAISKDVKNGGTDKEEEIKVNKQQEVPHEHNPDLVDIVDMD YSPARRKTPIHN*
Mapoly0060s0001	>MARPO_0060s0001 DYAEPDTHPPESN	>Mapoly0060s0001 MFRCRSEWARCISLALLLLLKLLFMTTGSAIPLRTGYHDQIVRQSSIIEGDFRKSTAYAL PDVRVNLKGSSIRKSLHADSGRSLVFNFLDDIGPIQVGPEAISRTEEMDSRTIGHKYDSR NRRFLRGARSPGPPSPQAWFLKQDQGRRVMVGINSTTATGQQTQPFYLSPHAPGIDHNKK QDWSQDYAEPDTHPPESN*
Mapoly0041s0122	>MARPO_0041s0122 DYLDPEVHPPGN	>Mapoly0041s0122 MCADFLPMWNMFHAVLLFLFLMCDTVHHAESRSVSIMRSRPITEVTPRVLPNVDSAEAAA AHPDGLHSGRGVDVHMYKLRRQCGRRLTAPVSAFVESSKSISVQSPLATSSRSRHNDEGS EFNISPCDQSAESYAADHVYGAQQASENHPIFQDSDPLNPIHQDSNRPSSHAHDHTDYLD PEVHPPGNYEG*
Medtr6g043230	>MtGLV1 DYAAVKRKPPIHN	>Medtr6g043230 MKQGQSRKIVLLIAFLVLCCFSSFLLGAYARNLRIDSFEFHARHTGNGGVKHEDYVVSTMDYAAVKRKPPIHN
Medtr5g012400	>MtGLV2 DYAQPHRKAPIHN	>Medtr5g012400 MASLPLLLLLILCGSLHACTPRPFTEKDTTKYHFNKELNNVKLLETLTTSSVKDNKLEENPALQQKVTNDEINICVSCSSASTLKKVIVGSTFQTGTPSLLAAKDERGHARSMLGPATHHVEETMVINTNENAEDIVEDYAQPHRKAPIHNEKP
Medtr8g092320	>MtGLV3 DYTPASKNPPIHN	>Medtr8g092320 MAVVPSKRLLIAFLLICFILTTTQARNLRDTNDGDEKGQSSLFKLNHEGTQTQEKTQTQEKNDDLLDTMDYTPASKNPPIHN
Medtr7g017380	>MtGLV4 DYSHKGKPSHRPPIN	>Medtr7g017380 MKFIFILLSSLLLGGLLILTFQRDSLARVVSGQEWNKNRLEVAEITAISSQKEPFQRITGFFHMRKLGFGTIMHHEETSVDSKNGKRETSKISGNENDGLRKSFRSLFQVKMNDAQKHVTMKANTKFAIPRNSLTNTNTKCSQNCDVVPIKGSPERSTRSIQISEEAQSIDAAKEIGSLMYKDYSHKGKPSHRPPINNHQPNNP
Medtr5g048090	>MtGLV5 DYNRVKRRRPIHN	>Medtr5g048090 MELIKIITFLCLFFSSLLVESHPSFHHQDQQLSLPILHRKIMFTEKVKESDEARHLVSHKRKDSLPAGKQNMEVGSKGTRQEWMESDDPSQYFTMDYNRVKRRRPIHNKQLPVGP
Medtr3g095180	>MtGLV6 DYTPASRKPPIHN	>Medtr3g095180 MVASQNKRILQVIFVLLCFFSIHIQVKARVLKEINNQSSEGVNKAQQHKEVHADMFKLKEGGDNVGSDVFTMDYTPASRKPPIHN
Medtr8g092340	>MtGLV7 DYTPARRKPPIHN	>Medtr8g092340 MAIAQNKRFLVVVLFLICFISIQARARTLKEKSNDVTSNTHNNKEDHMFKAKEEHNVGDEVFSMDYTPARRKPPIHN
Medtr2g450420	>MtGLV8 DYSPAKRKTPIHN	>Medtr2g450420 MRASFLISLVLLSLLLTKAQGIRLERGSLAARPNKHAKESNLLRRSNSGDEEAILCKDEQCTGKIKNRKLFTTSTSAIHANSKKGSRDVAFNTNVKKVNAGGNEGNTTGNDKANGKEHEIRVKQQQEEDVREELIEISDMDYSPAKRKTPIHN
Medtr4g116360	>MtGLV9 DYSPARKKSPIHN	>Medtr4g116360 MKPSCVVVSLLILSLLLTKTQGIRLGKGSLAFEQQKQHDEERSTMLKRSNTDSEEATLCNDQQKCTGNIKNRKLVTTSISTTKSLSKNVKNSEDVAHTSVNGNTRNVNLNGEAKEIKVKSLSTSNYLPEDLVDITEMDYSPARKKSPIHN
Medtr8g446520	>MtGLV10 DYSRPRTRPPSHN	>Medtr8g446520 MYLQLCIFILLLSLNVCTSRTLLGVKDTQINISEKESENVEKLPLKSNGATKTDIKVRNNNIGVVQVHHIKQEISDHDPHRKEGKNPGFYSDYSRPRTRPPSHN
Medtr0239s0010	>MtGLV11 DYSVPWSHPPYHN	>Medtr0239s0010 MSLRMSVTYLLFFLCIFFHAYCTQDMKLEKTPHFSIKTDNINDFESIPNHFLMMNEGRKMKTWLVNTQKSKKELCTNQKVFNAMRKDSSEINKLSEKNPELDLDYSVPWSHPPYHN
Medtr0377s0010	>MtGLV12 DYSAPRTHPPHHN	>Medtr0377s0010 MSLRMSVTYLLLFLCICFHAYCTQDMKLEKTPHFSIKADNINDFESIPNHFLMMNEGRKMKTWLVNTQKSKKELCTNQKVFKAMRKDSSEINKLSEKNPELDLDYSAPRTHPPHHN
Medtr4g026350	>MtGLV13 DYSPPKTHPPSHN	>Medtr4g026350 MSSSSYILLLFLCIISLHACNARRHPSSDLDKKMEKKPHFSLKINVEKNAFDSSRKKLSEGDNKMKAEFVADSEKSKHQRSTNQKVLKDMRKVSAELQTKSHVSVSSLRVPHNKKKHSEKHPGFNLDYSPPKTHPPSHN
Medtr8g066030	>MtGLV14 DYHPPRHHPPKNNK	>Medtr8g066030 MACILLVLLCASWLSNARLHPQGGVVEVNGISSTKANVTTAIDGKNESVNSPSRSSFHGKRSLRTHLSDDSGFVAFTTDYHPPRHHPPKNNK
Medtr7g017370.2	>MtGLV15 DYSPARKRPPHGK	>Medtr7g017370 MKLIFILLSSLLLGCLLVRVVSVVTTGQEWNKNEFEGDKIKAKFAQKKQMVTPAKADSKINKFASSRKSLTTNTNTKCSKDCDYAVPVYKGSSKRSFRSKQQVFKEPQGIDHTAKEMNSLFFMDYSPARKRPPHGK
LOC4344753	>Os08g07070 DYSGPGGHSPNHH	>Os08g07070 MKSSMVLASVILLIMAATAHGLRLDMGLHAALNNEGMLNSKWQSTANRPIDTRRASNDRR GPGRSRTRPPKMSNPHDMDPRFSEDYSGPGGHSPNHHRTTPCGPC*
DAI22_08g036650	>Os08g05950 DYAPPKTHPPSHN	>Os08g05950 MRCSCMVCLLLFFLLHLSVCHATSRNHRRLFAAAPAASPSTAALYGDDDITAAMHVWRSP RRYMRAAAEEQRGSPAPAPLPDGALGLQPGGVEGAAAEARTTEEEAAGAGAAMAPFPAAA DVGGKDDDDSGGGDGAADDAGVDYAPPKTHPPSHN*
LOC4336099	>Os04g39230 DYASKARRRSPIN	>Os04g39230 MSSRRTSAANLLAVALLIISLLLLPLLHLPVAHARHVAVLKATDSSSAISIRSGHVEPTP ASGAVQRRPASSGASNRGGGGRRRRAAASSRSTVEMRASAWAKHHRDEVARMHEMLKRDY ASKARRRSPINNGEPSLEEEDLP*
LOC9271760	>Os04g40640 DYSSVRRRRPIHN	>Os04g40640 MRLLPASGIVRLVALVFLLIFSSSLQQQAGVGAIRLHDRKQHGEQWEEERTQMRSFMTMD YSSVRRRRPIHN*
LOC9271328	>Os04g55100 DYSPATRKPPIHN	>Os04g55100 MHTRTRTSLLALASLLLLLLATRAHGIRLDRQLHEAINNKEIMRDSKAEQSLNTARLMNK HCTSDGHCNSGKVQRPVVQAEAGAAAKQQQQNQSLERSGDANQQEQETAPRQQEKTSSTA TATMTTYPDILDIAGMDYSPATRKPPIHN*
LOC107275968	>Os04g46850 DYAGPRTHPPSHN	>Os04g46850 MQLKLTAAVAALLVVVFFALFVGSCEARRLRALGRVSSLKPSSSPPTPYKDAASMKLHGS DPTNQKKDLSSTSMDHHMASGDDAKAKDGVAMASPGAVQTTIVVRVSNRLSHQERRVDTA FHLDYAGPRTHPPSHN*
LOC107277052	>Os02g55580 DYYGPSDHTPRHH	>Os02g55580 MRMSKLSMATAVILLLVVMAMEVEGIRLDAETRAATSNQMVNKSTENVPKDSGDSLGEAK RSIAGNEVRAVAHKLPEFHEDYYGPSDHTPRHH*
DAI22_02g232000	>Os02g38330 DYAHARRHEPRNN	>Os02g38330 MRFLGLLSLVALIFLLSFRSLIHQQVLVGEGAAASGFLHGSGDDGRRQHAREWEEERKKM RWFMVRDYAHARRHEPRNNRLDP*
LOC112937838	>Os02g44340 DYAQPKTHTPCHN	>Os02g44340 MPSQSSPQTLNGKLKLNTSTTILLFIVFLFTLCIISCEARHDHLRISDKYSSKKSSLVPK DVAGDDVVGSKQPIDQSVGKEVTLNAKMELAASSGGVRNTGPAVRVSQQLLRHRKHEDDQ GIHLDYAQPKTHTPCHN*
LOC4341593	>Os06g42754 DYHANPHRRPPVHN	>Os06g42754 MTDIPKSRVRQLVMQPLNCVIFLLGLAILSVTFGPFVTIAHRELMMATYSEKGPENKLDH GVDETRTYEEIKSKIFAGRKMAFGVAVMENHPKDARSKPSSGEISNYSSNSRVPSSLKDS SSSTMKARPSVDNIKLEGSTSEQTLNIPNPQHIIILPFKPYYRHLSLGSKKEQKGSSICC NSYRTNEDWKEKMLESRDEVLRLLNKDYHANPHRRPPVHN*
PHAVU_010G077800g	>PHAVU_010G077800g DYSPPKTHPPHHN	>Phvul.010G077800 MHIYFLLTTNTPATSLHFPHPTTKFCTHFQTTSMSTALYLLLFFLCISLHACYARHLSPL NMKLNLQEKSHFSIKLSEDKTETRLVGDSEKPRSRRSTNHRVHQAVKSGSGALQKSLVSV SWRVPHNKKPRQKHPGFDLDYSPPKTHPPHHN*
PHAVU_003G036700g	>PHAVU_003G036700g DYHRPVHHPPKNN	>Phvul.003G036700 MVLIKNTAACVLLLFLSAAWLSTARFNPKGVAANEIPEVKASVATRVTESGAVKSIATID EEKLKKRSGKVVMSKYGKVKFSSIAEGKGSAPSTFAFTADYHRPVHHPPKNN*
PHAVU_003G173600g	>PHAVU_003G173600g DYSPAKRKPPIHN	>Phvul.003G173600 MKPSFVIFLLLLSLLLAQTQGIRLGKVSLPVQQQKQQNGESTLLKRSNTDAEEETVLCNK DKECTGKLKNRKLVTTSVSTTQSLSKNVEESKAEDLVNENSRNVNTVRSWKQKNVPEEHN HELVEITEMDYSPAKRKPPIHN*
PHAVU_003G038200g	>PHAVU_003G038200g DYARVRRRRPIHN	>Phvul.003G038200 MELLIIITLLSLSLSYLPPTCSSQIPLQPSLHLQDDNIGAVSTKLQLSLPTVPRKLRFTE KVKEDGAATDLGPHKQEDSFAAEKQYHRKQNMVLGNKGTRQEWMEVDDPSQYFTMDYARV RRRRPIHNKKLPVGP*
PHAVU_003G181700g	>PHAVU_003G181700g DYYVPRPHPPKNN	>Phvul.003G181700 MVPANLRSTTFLLVFVLLPLRFSSAHTQHQGKKTLVVFTNIETRRSLVNLEIYHGVAAVA ETDQGTSFPSGRKMMSRGVLSKLKVEEAENGANAATLCVVGNCNHGEVLNVKQHKVGKRR HSTKVNMSGLVPLNADYYVPRPHPPKNN*
PHAVU_009G138200g	>PHAVU_009G138200g DYTPAKKNPPIHN	>Phvul.009G138200 MAMLPTKRFLLLAFLLLYFLSINASARSLRETKDELVPVSVEKSHEDQFKLNQGGEQDIG DLTTMDYTPAKKNPPIHN*
PHAVU_009G138100g	>PHAVU_009G138100g DYTPASRKPPIHN	>Phvul.009G138100 MAVSQNKRILLVAFVILCLFSPQTIARTLKEKTNITSGHANTVQHNKESHAEVFKPKDED VNVGGDVFSMDYTPASRKPPIHN*
	>Phvul.009G210216.p DYSPAKKNPPIHN	>Phvul.009G210216 MKPSFVIYLLLLFLFLTDARGIRLEKGSFAAQQHKQHDQESNLLRRINSAAKKEAALCED EQYCAGKIKFRKLGTSSTSSIRDISKNVKNEGNEAQGPEIDNTINYKGNWEGKEIFVNKQ QEVSHENYLDLVDIAGMDYSPAKKNPPIHN*
PHAVU_008G025100g	>PHAVU_008G025100g DYKGKPSHRPPINN	>Phvul.008G025100 MKTRNSEMKITVLSTVLLGCFLVITVQGDSSARVVPAGKVGYKHKLGVSAQEESFVRGGA GHVRKIGLGGKKFSRKEVKYVDFENGKRADGETSKISGNHNAGLKPSGSRDQKNDAQKFV IMGRKQYLKSTKYVIPRSDSTSTNPKSCSQDCNSEQEVFEEARKSSGEKDETQRFAEAAK EIASLIYKDYKGKPSHRPPINNQEPRN*
PHAVU_002G062100g	>PHAVU_002G062100g DYAQPHRKPPIHN	>Phvul.002G062100 MTSLSLAMILLLCVSVHACTARFPSLTKKDTPHKELDKVKLLETLSASSGMKDYRLQENQ QQQANNELNTCESCSISSTSKELIVEASSGTSFQMDSPSFLAAEDERRRERSMLGAGQRH HLEETMLTNGSDSAEDIVEMDYAQPHRKPPIHNEKP*
PHAVU_002G267500g	>PHAVU_002G267500g DYTPAKRNPPIHN	>Phvul.002G267404 MATSPNCRHLLLLCLLLCFITMTARARSLREIKHDDAVKKAQTGLFKPQHEAAQQSNDEL DTMDYTPAKRNPPIHN*
Unknown protein	>Picea_ADE7650 DYGRARRNPPIHN	>Picea_ADE76501 MIIRRGSMSTVIIACKAIMTVTQLLALLITCSALASTSLQAQEHHEGTRLVVMQTNFLPVEQSASRTQYQ SDSSVENNNGTELASYHSLPRRLRGMGWTLADGKLTSEERRTEKKPVETRTHGAKGHVHRKHGVVTGAAV SSLASESKSLRPSSGIQSNLSSPQESKVISEEKMDGLAIQELAITTKRSLKSIASSPSDGQEKEEISSES NSYKPAPPSATSGHRAQASPTPEAQTFHVSGPMTSESNDASDLSDIIGMDYGRARRNPPIHNKAPKP
PHYPA_027003	>Phypa_PNR30687 DYSPRRKRQRPG	>Pp3c22_11070V3 MVDAVASAAAVAPGGEATLTAFSPTRPSGSVVRKRNSTQPHQHLSSTSSREQRAGREESG EGKGNGMGMGLDSHVQPQQCDYSPRRKRQRPG*
LOC18105186	>Potri.014G060400 DYSPPKTHPPSHN	>Potri.014G060400 MSVITYSCYFLLSILCISLHACNARPLADIDKKPEKKFQIISNQTSDQKEISVTIVSKAD SSSSNEFGAAKEDSIAKTDQLDDNAQKLKDSRAKQKSMSDEKVKDSGAALKESLVSVSWP VPQKKRGETHPGFNLDYSPPKTHPPSHN*
POPTR_007G077300	>Potri.007G077300 DYTPARKKPPIHN	>Potri.007G077300 MAKISRNHLVLVAFFLLCFVSTCARAARTLREASNHGAEKKDQNDMFPSKENGLPDVEEL VGMDYTPARKKPPIHN*
LOC7474680	>Potri.006G060000 DYSPARRKPPIHN	>Potri.006G060000 MRLSVVVSLLLLSFLLQQAQGIRLEKGFKQVGAQKVQAEKSPSKEKSNDGGVLGEAILCK EGQCTGMNRKLIAVTTTTSSSTTITISKNEKNGENKADHISKGRSTNGEIVGENEKLSVN SSPNSEHRVTKDHYEEIMDLTEMDYSPARRKPPIHN*
LOC18099881	>Potri.006G059900 DYCGPRHHKPRHH	>Potri.006G059900 MRASLVVSLLLMLFLLQEAQGIRLEKGFMQVGAQKVQADQDNTSLKQISTGVLGEEVILC KEGHCTSTLKKRLSRSVSKKSSHHWSPRIHEDYCGPRHHKPRHH*
POPTR_002G144400	>Potri.002G144400 DYSPPKTHPPSHN	>Potri.002G144400 MSVITYPCYFLLSLLCLSLHACNARPLADINNNPEKKFHIIPYQNDQKEISVTTVPTVES SSSNEFGAAKKDSIAKTIGDNIAQKLKDSKAKQKLDSVDEIEKNPGAVKKESLVSVSWRV PQKKRGERHPGFNLDYSPPKTHPPSHN*
-	>Potri.003G109601 DYEPPQRTPPIHK	>Potri.003G109601 MEHEGSKIFKSPNSHVVSLKATNTEGYSTRRALPVVGFGSNSVKKAIDSDENKVQKVAAV IRDYEPPQRTPPIHKRKT*
POPTR_003G109500	>Potri.003G109500 DYAMPRTRTPSHN	>Potri.003G109500 MPIKSFLLSIFLLSLSMHALCNARNIGFVKEGFHAEVYFSAKVGEKVEHSMDSVHGTNDR EDISEKSTPGAAIITQESKDSKAITKSSGHDQNPIKPLVPVSWRVPHKNLHQIPGFQSDY AMPRTRTPSHN*
LOC18094004	>Potri.001G123900 DYEPPHRTPPIHN	>Potri.001G123900 MHSFKSSLFIFLLSLSMHAICNARNIGVVNEGFHAKVLFSAKVGEKVEHSTDTVHGTNDR EGAIRGKSSAPGAAIMTRESKDSKAITKSSGIQILKSLNGLVVSLKAMNIEGYSTRRALS VAGFGSNNVKKAMESGENEVEEDAEVIDYEPPHRTPPIHNRKTLVIAV*
LOC18093978	>Potri.001G122600 DYAQPHRKPPIHN	>Potri.001G122600 MSTLFLLLLICLSLHACNARFLRLTDKETKKQVLNKVLVQDVDKLNINRTTLAPSEMMPP VSEEQGAQGQEVVGRDETITRKISLLSATTMKKKDEEAFMKQEEGTKGATSGNKVIVSSQ ADLQQSSKIIIEGLKGRGRSMLGSTANDTEEAVRSEENDIAEDVAVMDYAQPHRKPPIHN KKP*
POPTR_010G138000v3	>Potri.010G138001 DYTQVRRRRPIHN	>Potri.010G138001 MDLMAIVTALCICLSVLLVTPSAAMQVHEKQSSHQHAAADDRIKFSDVPTLPRKLRVLLD QEAAQVKSYAARSSTSLNKQKGDNAPGKAYHKEQNGVHGGRPAGTWREWVEGTDTSHFFT MDYTQVRRRRPIHNKSLPVGP*
	>Potri.018G115550 DYCGPRHHKSRHH	>Potri.018G115550 MRPSFSSLSSAFFVCPSRVSRDSLGKGFMQVGAQKVHANNNTSLKEISTRVLGQEAILCK EGNCIGTMKKRSVSKKSSHHWLPSIHEDYCGPRHHKSRHH*
LOC112324936	>Potri.018G115601 DYSPARRKSPIHN	>Potri.018G115601 MRPSLVVSLLLLSFLLQEAQGIRLEKGFMQVRAQKVQGDKSSLKERSANGGVLGEAILCK EEHCIGMGRKLIAVTTSTSSTTITTSKNEKNEGNKAGSISKRRSSKEEIVGEREKLLVNS WRNSDHKVNEDHYEEIMDLTQMDYSPARRKSPIHN*
POPTR_005G087000	>Potri.005G087000 DYTPASKKPPIHN	>Potri.005G087000 MAKISRNHLVLVAFFLLCFVSTCARAARTLREVNNHEVEKKDHNNLFPSKENGLHDVDEL AGMDYTPASKKPPIHN*
LOC7485937	>Potri.008G112400 DYHEPRHHPPKNN	>Potri.008G112400 MKMAASPVKFTCLLLLLLFTSAWLNSARAHPTAVEVDTFSSERIIVDGDGMVTTSIKKIG GRKVVRAHNIKRPDIKGNVAHGGTSRISSANDQVVGKYGYEREVMDIGNKRNGGRFPEGV KESGFVAFNADYHEPRHHPPKNN*
LOC18107370	>Potri.017G102200 DYSGHARPGRKPP	>Potri.017G102200 MVYKRFLVTVLELLYVMNAIWGSYAHDHQDWEMNKYELLGPEEIDVPAHKELNGFSSTAS TRKMALGGRKMAVQKVTRREIEKEQGLHGGAPEDNSGNEKNALDKYLGGSNDQLNNIKQK DMNNLERKTLSARLGTLGTETVNLPKSDPELSQDSKALPTKTSLESRPPRTDMDQEPQGS STLPKGEMQRLLDATKEIVNLMHKDYSGHARPGRKPPVNNKVPIH*
-	>Pavir.7KG283400 DYAGPRTHTPSHN	>Pavir.7KG283400 MPTASSPLAPKGQLTMATKRTPALLLVLLLSILLFARSCEARGLRVHGKGRSSSSSTSKS SHLPGKGVEATSLKKADNGWLTRQAEARSTVHSAVDDRVMAQADAKAAEGVAVMASPTAA GTPVGASPVVRVSQRLSRREDTGFHLDYAGPRTHTPSHN*
-	>Pavir.7KG208300 DYQPWHRRVPKHN	>Pavir.7KG208300 MALLGVVKLVALVFLAVFSASLHQEVGVGAIRLHDRRQHAQQWAEERNRLRSYMTMDYQP WHRRVPKHN*
-	>Pavir.6NG072400 DYEGPKTHPPSHN	>Pavir.6NG072400 MLVVYLLLLLLHLSSASTCAATSRNHRLFLPAVDAAAPSPPRPIHVMGHRHAAKDFSSYD HDAHYHPATVMARRGGPPPPPPPPGVGAASGAVEGAPPPALAGAEASGVGGGAPPPPVLP RQDASAAIEPEPPSPSPRLVDGGGGGGEGGSSSSATDQEESATSTDAVGVDYEGPKTHPP SHN*
-	>Pavir.3KG413100 DYARARRHTPRNN	>PavirNG330500 MMRLVGLVSLVALVFLLSFRPLLHHQVLVGEGAAAAAGTVRHGRNRQQGRQHAEEWAEER KRMRWFMTRDYARARRHTPRNNRLDP* >Pavir.3KG413100 pacid=41616440 transcript=Pavir.3KG413100 locus=Pavir.3KG413100 ID=Pavir.3KG413100.v5 annot-version=v5 MRASTVLWFVVVASLFVAVASLQQREAFEEATTLHEEAGAGAPRKEKLPWWWDTDYMRSK RRRPIHN*
-	>PavirKG097500 DYHSVHRHPPTHN	>PavirKG097500 MASARPCSAPPLKPPPHAFSAPDRPPSRFHSELRTRTCSASLTSSVVFRGRLVMRRLGCA GLMMMLLLGVLLAAVSPVAVAATARREMVMAASRDDEGQRGRAGAVNALGNAPEAAAANG GEDVIGRRPKDEVVVRSHRRFIRTRRIPAISSQSQVHFGGRIPFTADYHSVHRHPPTHN*
-	>PavirKG369510 DYARARRHTPRNN	>PavirKG369510 MRLVGLVSLVALVFLLSFRPLLHHQVLVEGEGAAAAAGGGGSGRHGRNQQQGRQHAEEWA EERKRMRWFMTRDYARARRHTPRNNRLDP*
-	>Pavir.7NG376000 DYSPATRKPPIHN	>Pavir.7NG376000 MRTSTVAFAALLLLLLLATRAHGIRLNRQLHEAITSKEMADPKAGAGEASVVADSEKKHC APEAGRCSSAGKVKKALARAGETAGAKQQQEIGSTVNVHDTTVVDAGATQQAGAASHGSP GVAARQRQTTTTYRDLMEIAGMDYSPATRKPPIHN*
-	>Pavir.7NG244600 DYAWRASRRRPINN	>Pavir.7NG244600 MSCRRTSAMSLLVAVLLIVSLLTLHAPVASARHVVVLNPNNGLNSEGDTKNLAKVLASAS TDESAAASKGFSGRKLGAPNKEETRATMGATATSAGWRPRTVEMRTARRHGDAAAELYDM LRRDYAWRASRRRPINNGATPFQVKKP*
-	>Pavir.7NG276400 DYAGPRTHTPSHN	>Pavir.7NG276400 MPSVSPPLLVPKGQLTMATKRTPALLLVFLLLSILLFTRSCEARGLRGHGKGRSSSSKSS HLPGKDVETTSMKKADNGWLTRQAEARSTVHTAIDDRVIAHQADAKAKEGVAMASPSTAG TVVGASPVVRVSQRLSRWEDTGFHLDYAGPRTHTPSHN*
-	>Pavir.4NG243200 DYHASPHKRRPVHN	>Pavir.4NG243200 MTDIPKSRARQLVMQPLNCISFLLGLAILSATLGPFVTIAHRELLMVTGSKRGAEIKLDL SVDKTGTDEDVRSNVLTGRKLAIGDAVTEQKDANNSGSKTSSGEIKKDPTNPRAPSNLKD SSRMQAGPSMKRVKPEGSTSVIALNMPNPQHFRILPSKHSAMNSNAGLKQKLRDSIVRST LYRINEDSKEKMLEASDEVLKFLNRDYHASPHKRRPVHN*
-	>Pavir.4KG330400 DYHVSPHKRRPVHN	>Pavir.4KG330400 MEGPCLCNPINLPFFVLLSPSLSVSYMTDIPKSSRQLVMQPLNCISFLLGLAILSATLGP FVTIAHRELLMVTGSKRGAEIKLDLSVDKTSTDEDVRSNVLTGRKLAFGHAVTEQKDANN SGSKTSSGEIKNYPTNPRAPSNLKDSSSSRMQAGPSMKRIKPEGSTSVIALNMPNPQQFR ILPSKHSAMNSNAGFKQKLRDSIVRNTLYRINEDSKEKMLEASDEVLKFLNRDYHVSPHK RRPVHN*
-	>Pavir.3NG091600 DYMRSKRRRPIHN	>Pavir.3NG091600 MRASTVLCFVVVASLFVAVASLKQREAFGEATTLHEEAGTRAPRKEKLPWWWDTDYMRSK RRRPIHN*
-	>Pavir.6KG047900 DYAEPSGHSPNHH	>Pavir.6KG047900 MRSSMVFASVTLLLLATLAHGLRGLDMHAAPNKKGEIRADFEWPRPPSSSGGGPADSASG SRHGTTPPSTAPAAEEGDGERRKKKMRARREVAPRLIHEDYAEPSGHSPNHHRTIRCGPM LALSS*
-	>Pavir.6KG067500 DYEGPKTHPPSHN	>Pavir.6KG067500 MLVAYLLLLLSASTSAATSRNHRLFLPAADAAAPSPPPPNHAGHRHAAKGFLSYEHDAHY HPATMMMARRGGPPPPPPPPPPPPPGVGASGVVEGAPPPGLPGAEVSGVGGGAPPPPPGQ DASAAIEPEPPSPSPRQVGGGGGAEGGSSSSSTDQEESATDDVGVDYEGPKTHPPSHN*
LOC9652963	>Selmo_441866 DYTPAAIHPPRSH	>Selmo_441866 MASLWMLAVLATAAFVLLLLPGEAVCEGDTTTKKEQTRDGDRNVADIDTALDHQLARQLA SRPKIRWSRKMLDSPAQFADHPATSKSQAAPEAQAKVSRTVKERDAAGSAVPSTSSSTKS SSKHDNTEDLFHIDYTPAAIHPPRSHGHNP*
SELMODRAFT_412527	>Selmo_412527 DYTPAAIHPPRSH	>Selmo_412527 MASLWMLAVLAAAAFVLLLLPGGAVCEGDTTTKKEQTRDGDRNVADIDTALDHQLAHQLA SRPKIRWSRKMLDSPAQFADHPATSKSQAAPEAQAKVARTVKERDAAGSAVPSTSSSTKS SSKHDNTEDLFHIDYTPAAIHPPRSHGHNP*
LOC9662036	>Selmo_024545744 DYAPVRRKPPINN	>Selmo_XP_024545744 MAKFASLLQLIALLLQLADCRKLKQQQQHGDSSTASLPTTSSNCLKFDSTGLKCDQTFPESIERSRLLLA TKPEELVTDRAYESSPPKRTNLSDASSATAATLDDEFTAPSTRKELSEDDFEETMRTDYAPVRRKPPINN EVPFFASDTTRRTSP
LOC9653106	>Selmo_002978130 DYTPVHRKPPINN	>Selmo_XP_002978130 MVNAASTALALGCCCCLLAAACLLCSADASRATAEPHSLRPPVGARKQASRRMLTEGARGQARRVLKALD FEQAPPPAQGPLGYSSSFTSKSHIPSDSDELMSMDYTPVHRKPPINNRIPYLPVHYSPGRGQ
LOC112346445	>Selmo_024531233 DYAKVRTHPPHSH	>Selmo_XP_024531233 MLGIVRLETCLGCCLLLVALINMLHPSCCARILESRDSPPKGEGSLPKVARFSTSTSARTPSPPSHDEVV ALDSNDRQLEQFKAKMPRGASSSIHLDQQKHHHHHHHPHKNHKALNAYAAPPVAPPIHEVDAKASTSGRQ EDHGGDNDDDSVGSEEMTFHADYAKVRTHPPHSH
LOC112341129	>Selmo_024516468 DYAGPKRHPPHSH	>Selmo_XP_024516468 MVTTIISGRARRGARMQQTLLAWLVQGIMMNLLLSAASARLLLLQQHHHRDQARFKSSRVVIKGEVLLSP HSSRLLKERVVSDGLKAAATTAAEAQTQRVRTPLPEKISSRFSQKQEIDFKSYTLHDNRHHHQKPRESED YTFHVDYAGPKRHPPHSH
	>Solyc01g090960 DYLPARTHPPVHN	>Solyc01g090960 MSITKITTLLMMIFLLFHACNARSLGIMNKNEEKPNVARVPSTPSDVKAKHSPSKPNKSVKENDEKDHHYGVSVSWKVHQQKKEDPPPEFNLDYLPARTHPPVHN*
	>Solyc03g093075 DYDPPQRKPPIHN	>Solyc03g093075 MIGSHLSLSAFSHAVRLLKAAKAKVARWSTTHEIHMASKSGNKKNLYGDITEMDYDPPQR KPPIHN*
	>Solyc03g114700 DYVGGPGSGSKPRH	>Solyc03g114700 MVSLSFSSFMLVMLLFIFLTIKDTIAHTDDQAKQIVHEAENYNASDLKSYLSVKKKVLES VPAAAAFRLGGRKMMIERTKDMKEVKKGESSGAASASVHSVGNLNYRKGQGKLREMSGNY NRPLGHDSRKNLHYQGNESDSMNSASTHNLKNDDQSDDNGSFQKIESEKLVDDMTELFTM MNKDYVGGPGSGSKPRHKPPINNFQPLHRSNP*
	>Solyc04g005240 DYKSPRHHPPRHN	>Solyc04g005240 MLVPRRILSLLLILILIAQILPNTTSNYQGGKIATKRSNSVSKREALANTGGEQILSRRP LSQSGGKDINAEYVAFTADYKSPRHHPPRHN*
	>Solyc04g051420 DYTPARKKPPIHN	>Solyc04g051420 MAIVNQKTHWFLIMSFIFFFFLITCQARNLQVDNCELVQKNGNQQVVISTKEKSEYEDSV AIDIDYTPARKKPPIHN*
	>Solyc05g011825 DYHWVRRRRPIHN	>Solyc05g011825 MEINKFIPTLLLICFTFFMLFPFSHAAPTLLDHEGKMTLPSSPRKLKFNEMPNQVKSNGN QMNLVPLNTAQLTGKEHEAAEMVNARKGTRQEWVEGKDTSEFFTMDYHWVRRRRPIHNKS VRP*
	>Solyc05g050883 DYLPPRTHPPIHN	>Solyc05g050883 MYNSSQMSMITISSLLIIFLLFHACNARSLGLLNKNEEIISSMVRVSIRSRSDIEVKSSN KSMKREAEYNLDYLPPRTHPPIHN*
	>Solyc06g069350 DYHVATTHPPRNN	>Solyc06g069350 MDKLESDMKKKDIEKFKKYEIEGNKYLIPTCFSDKTISGGNIFDVKTTKDGETSKVSRFP GHQSYANFNDGSSSASTPNSTSETPSNVLKEKIVIVDEAGNDIDHKEVYGRVKGNRASLM DFNAADYHVATTHPPRNN*
	>Solyc07g007270 DYSPAKRKPPIHN	>Solyc07g007270 MKQVLLLSLLLLSTLVYEAQARNIPMLKENGDFGEVNIICKDNHCSSSGRNRKLMTKTTS TSSPITTTTSTKNIKNEGNIKAHDTTILKGQSSSENFSINSSPETGHRKTSSDRHPDVLD LAGMDYSPAKRKPPIHN*
	>Solyc08g078840 DYAQPHRKPPIHN	>Solyc08g078840 MFINMSKFLVYLLVCICISLHACSARPLASMDDKENKILLSSKDVKFLTSDISKTEGRII MSEDIGKDDGKLMWKKRSIVARKQLDDEEDKGNKVKISFHEGAQVKISRLMLESPPSTQH EEEAVNSIEKEPVEDVVVMDYAQPHRKPPIHNTKH*
	>Solyc09g059515 DYQGLNIDSKPLKF	>Solyc09g059515 MTGIIIVREPLFESGLHFVVSCSRFELVWWKSSSLLVVSFRWPEKAPSESLRTPLLAYHR VEFLRVGFFVVRVKGTDYQGLNIDSKPLKF*
	>Solyc12g010460 DYYGPRGHRPRHH	>Solyc12g010460 MKQVILLIFLLYLSTLIHEAQGRHLKKGHKLQEKTNLIGSSKGVIGEVSTLCKDGHCSSF TTKGRLTKVAKKSHHWLPNIHEDYYGPRGHRPRHH*
VIT_00003987001	>VIT_214s0219g00260 DYTQARRRQPVNN	>VIT_214s0219g00260 MICLSLLSQSQTLAARPHFSGLMGLQDPPKQIRRLVKDQLPVPWWWSEDYTQARRRQPVN NKLDP*
LOC104880641	>VIT_201s0010g00555 DYSHVRRRRPIHN	>VIT_201s0010g00555 MELIVITMLCIGLLILLTPCASLQIQLQPWHGQAHDDLISLHLGDAYDLQQHSFSKMSRK LRLIQVATVKRDGEKDSMSQHHKKKADFSGKPYDKEPGLRRGRGGTMKEWMEGADMSQFF TMDYSHVRRRRPIHNKSVPVGP*
LOC100855013	>VIT_202s0154g00380 DYAQPHRKPPIHN	>VIT_202s0154g00380 MSSLLLLLLLSLSMHACNARHLGVIGKENREVHLLSKGWVQVVEEADQVHKISLPPRLIP SMETAEKLQPQQILPVGSDKRNPQENWGGVKNMIEIGSEALSKEEEDSKRTTTGSKIIVL SSHEDLQQATKATKIEGWKRHSRLMLGSAPHDVEETVDSKEGDIVEDIVVMDYAQPHRKP PIHNKDP*
VITISV_026073	>VIT_207s0031g01890 DYTPPRKKPPIHN	>VIT_207s0031g01890 MAPCKCLILLALLLCFFFFFTTANATARSFGVMESNQYESAEKGHDSKFKPSEDGVLPEP EEIGDLAEMDYTPPRKKPPIHN*
LOC100249959	>VIT_211s0118g00650 DYSPARRKPPIHN	>VIT_211s0118g00650 MKTSLSICLLLLLSLILSQVQGIRLDKGFSSAGHQKIQVEEGSPIKITSNGGLVGEVTLC RDGHCSSGINRKLMTKTTSTSSTTPTTNSKNVKNGGKSGDQVPGREEENFYVNASPVSEH PEAAPEGYPDIIDIAGMDYSPARRKPPIHN*
LOC108989411	>JuRe_LOC108989411 DYHEPRHHPPKNN	>XP_018818535 MEPMKFVCLLLVLISSTTARLSLAHPSQVKSLVNCNIDDLLFSFSKDTKLAAGKEAANAIVSSAKGLLED ESWAVTACTNKKIKGRKMQTMGRNNIGTQDHQKKEHAGAVAGRTTSNIPSSNQVAGKYKGHEEGKNGGSN SSSSSSVEHDEQNVYRSSEQIDDEAAGFVAFNADYHEPRHHPPKNN
LOC108997264	>JuRe_LOC108997264 DYHVPKPHPPKNN	>XP_018828997 MNVEEKIYGGVPAEAEYVGKGLGSGRKMMIKRDMGMVKDEGLKGDDLKIKGSAASYVGIQNVNCKLRIKA VPRPKDDVKMAGFVAFNADYHVPKPHPPKNN
LOC109013137	>JuRe_LOC109013137 DYAQPHRKPPIHN	>XP_018850664 MPSLVLLILLSCLTLHACDARRLRLSDKAGDGKQIYHFSKYAEKSKAFETSITSSLRPPALEECISQQQE VKTSGRNNNHVHSTRGGVHKQINDPNALYKKQDPTNGATSGNENTKAPTSFQKDLQLARNIKGLKRNVRS LEGSVQHDSIETADVQENDQAVEDIVVMDYAQPHRKPPIHNEKP
LOC108982086	>JuRe_LOC108982086 DYSPAKRKPPIHN	>XP_018808920 MRPYLAVSLLLLWSLLLSEAQGIRLDKKYYFMSQGQQKEDGSDLMKKTNGGAGEQLMILCKDGHCSSGKN RKLITTTTSTTTTTSKNEKSGQDYYYNKADPMSKGQSGSGEHGEKQTFMVSGKPTSDEHRESTALEHFPD NADIVDMDYSPAKRKPPIHN
LOC109000795	>JuRe_LOC109000795 DYSPARRKPPIHN	>XP_018833343 MRTNLLVLSLLLILSLLLSEAQGIRLDKKFMSHWQHKVHEDHGSALVEKTNGGVGEVILCKDGHCISGKN RKLITTTSTSTSTTIPTSKNEMNEENKADPMSKGEPGNGKDHGEEENLVVNHGKTGSTSDQHQEFAHSEH FPADIIDMAELDYSPARRKPPIHN
LOC109015053	>JuRe_LOC109015053 DYSPPKTHPPSHN	>XP_018853092 MSLHSCLLLFLLCLSLHACNARHFRAVDNNLEKKIIHFSNENDEKMGFEYEISALSKVKSSPAKQHGEAK RGSIDGNPSNDSTTDDKKRKETITNQKVPRVEGKTPVSVQTESLASVSWRVPHKKPSEKNPGFNLDYSPP KTHPPSHN
LOC108987831	>JuRe_LOC108987831 DYSPPKTHPPSHN	>XP_018816403 MSVTSCLLLFLLCVSMHACNARGRHLIRAVDKKLEKKRHFSFRNDEKTTGSDEFSAVSKVKPSSSKQHEM GRWESIAGILSSENTPKQNETRTGQKIPEVEGKTSGAVQTESLESVSWHVPHKKRSGKDPGFNLDYSPPK THPPSHN
	>AtGLV5 DYWKPRHHPPKNN	>AtGLV5 MTNITSSFLCLLILLLFCLSFGYSLHGDKDEVLSVDVGSNAKVMKHLDGDDAMKKAQVRGRSGQEFSKETTKMMMKKTTKKETNVEEEDDLVAYTADYWK PRHHPPKNN
	>AtRGF11 DYESHHAHSPIHN	>AT1G66145 MHLLKGGVVLIITLILFLITSSIVAIREDPSLIGVDRQIPTGPDPLHNPPQPSPKHHHWIGVEENNIDRSWNYVDYESHHAHSPIHNSPEPAPLYRHLIGV
	>AtGLV6 DYRTFRRRRPVHN	>AtGLV6 MKLIRVTLFLCALAILLLVTPTSSLQLKHPYSSPSQGLSKKIVTKMATRKLMIISSEYVMTSTSHEGSSEQLRVTSSGKSKDEEKKLSEEEEEKKALAKY LSMDYRTFRRRRPVHNKALPLDP
	>AtGLV7 DYWRAKHHPPKNN	>AtGLV7 MTTLSKILCVLIILLLCFSFRYSLHEDGNQQSSRDFVSTAKAIKYGDVMKKMIRGRKLMMASGEKEEAETKMKRGNRETERNSSKSVEEDGLVAYTADYW RAKHHPPKNN
	>AtGLV4 DYGQRKYKPPVHN	>AtGLV4 MEMKKWSYANLITLALLFLFFIILLLAFQGGSRDDDHQHVHVAIRTKDISMGRKLKSLKPINPTKKNGFEYPDQGSHDVQEVYVELRDYGQRKYKPPVHN
	>AtGLV8 DYQGPKPRSKPLKNN	>AtGLV8 MKKWSYAKLMTSALLLVFLSIILLAFHGGSRGDNHLYDHVAIGTKDILMGRKLKDLKPKTESLKMINPKKKNGFEYSDQVSSDLSRQEVFVDMMARDYQG PKPRSKPLKNN
	>AT3G60650 DYMQPTTHPPHHN	>AT3G60650 MDMLRSACFYFLLIVFVILSWSLLCDSRHLGHMEKKLSVNLDLLNKDNEEITKLEAPSTNKTNTLLSQSHAVVNHGDNGQINGKKTKEIHRVKRASDKKV SSKRVSRTWKIPKYPKKQPKSDQEHPGFNLDYMQPTTHPPHHN
	>AtRGF6 DYPQPHRKPPIHN	>AtGLV1 MSCSLRSGLVIVFCFILLLLSSNVGCASAARRLRSHKHHHHKVASLDVFNGGERRRALGGVETGEEVVVMDYPQPHRKPPIHNEKS
	>AtGLV10 DYPKPSTRPPRHN	>AtGLV10 MSSIHVASMILLLFLFLHHSDSRHLDNVHITASRFSLVKDQNVVSSSTSKEPVKVSRFVPGPLKHHHRRPPLLFADYPKPSTRPPRHN
	>AtGLV11 DYSNPGHHPPRHN	>AtGLV11 MVSIRVICYLLVFSVLQVHAKVSNANFNSQAPQMKNSEGLGASNGTQIAKKHAEDVIENRKTLKHVNVKVEANEKNGLEIESKEMVKKRKNKKRLTKTES LTADYSNPGHHPPRHN
	>AtGLV2 DYNSANKKRPIHN	>AtGLV2 MAIRVSHKSFLVALLLILFISSPTQARSLREVVRNRTLLVVEKSQESRKIRHEGGGSDVDGLMDMDYNSANKKRPIHNR
	>AtGLV3 DYPIYSKPRRKPPVN	>AtGLV3 MMRFTIIVIAFLLIIQSLEEEHILVYAHEGGEAGHKSLDYQGDQDSSTLHPKELFDAPRKVRFGRTTRAEKEQVTAMNNDSWSFKISGASKHLIVERKLGFHKRREHKQTNILADHDTTKNTFCKKMMIIVNDLTSLPTLEPSTSTNDMEKLARLLRDDYPIYSKPRRKPPVNNRAPDKF
