## Supplementary Table 2 for "The peptide GOLVEN10 controls nodule and lateral root organogenesis and positioning along the longitudinal root axis"

### Sheet: Trait Overview
	Trait Name	Trait Definition
Trait 1	Primary Root Length	Length measured from root tip to shoot base
Trait 2	LR Primordia	Stage 2 to stage 6 lateral root initials
Trait 3	LR Emerging	Stage 7 lateral roots
Trait 4	LR Elongated	Fully elongated lateral roots, visible without a microscope
Trait 5	LR Total	Sum of Trait 2, 3, 4
Trait 6	Density Primordia	Trait 2 value divided by Trait 1 value
Trait 7	Density Emerging	Trait 3 value divided by Trait 1 value
Trait 8	Density Elongated	Trait 4 value divided by Trait 1 value
Trait 9	LR Density Total	Trait 5 value divided by Trait 1 value
Trait 10	Nodule number (on primary)	Number of nodules (at any stage) on primary root
Trait 11	Nodule number (on lateral roots)	Number of nodules (at any stage) on all roots except primary
Trait 12	Nodule number (total)	Sum of Trait 10 and 11
Trait 13	Nodule density (on primary)	Trait 10 divided by Trait 1
Trait 14	Nodule density (on lateral roots)	Trait 11 divided by Trait 1
Trait 15	Nodule density (total)	Trait 12 divided by Trait 1
Trait 16	Relative Nodule Position (First)	Position of nodule closest to shoot base measured from the root tip divided by Trait 1 value.
Trait 17	Relative NodulePosition (Last)	Position of nodule closest to root tip measured from the root tip divided by Trait 1 value.
Trait 18	Nod Zone	Difference between Trait 16 and Trait 17
