## Supplementary Table 3 for "The peptide GOLVEN10 controls nodule and lateral root organogenesis and positioning along the longitudinal root axis"

### Sheet: GeneIDs
Mt4 Gene ID	Gene Name	Mt5 Gene ID
Medtr6g043230	GLV1	MtrunA17_Chr6g0467111
Medtr5g012400	GLV2	#N/A
Medtr8g092320	GLV3	MtrunA17_Chr8g0383471
Medtr7g017380	GLV4	MtrunA17_Chr7g0220411
Medtr5g048090	GLV5	MtrunA17_Chr5g0420511
Medtr3g095180	GLV6	MtrunA17_Chr3g0129411
Medtr8g092340	GLV7	MtrunA17_Chr8g0383481
Medtr2g450420	GLV8	MtrunA17_Chr2g0304701
Medtr4g116360	GLV9	MtrunA17_Chr4g0065091
Medtr8g446520	GLV10	MtrunA17_Chr8g0356121
Medtr0239s0010	GLV11	#N/A
Medtr0377s0010	GLV12	#N/A
Medtr4g026350	GLV13	MtrunA17_Chr4g0012001
Medtr8g066030	GLV14	MtrunA17_Chr8g0366061
Medtr7g017370	GLV15	MtrunA17_Chr7g0220401

### Sheet: PromoterCloning
Gene Name	GeneID	PrimerF	PrimerR	Promoter start site (from ATG)	Vector Backbone	Selection
GLV1	Medtr6g043230	CCACAACGGCGCGCCCTCGAGAATTTGTTCCAAATACATCAACT	GTTTCTACAGGACGTAACATACTAGTGTCTTTATTTCTGATGAATTATAAAAA	-1329	Mu06	Spec
GLV2	Medtr5g012400	CACCAACCACAACGGCGCGCCCCAATTACATCCTTTCTTAGTA	GTTTCTACAGGACGTAACATACTAGTGTTGAGATAAAATGCAGAAC	-2883	Mu06	Spec
GLV6	Medtr3g095180	CACCAACCACAACGGCGCGCCCGGAGCTCCTCGGACTC	GTTTCTACAGGACGTAACATACTAGTCTTAAAAGTTAAAAGCAATTTAGACTTGTG	-2131	Mu06	Spec
GLV9	Medtr4g116360	CCACAACGGCGCGCCCTCGAGACAATACCGATTCTGACATGTAGC	GTTTCTACAGGACGTAACATACTAGTTTTTTAAGGAAAATCTGTGGAAGAAGT	-2192	Mu06	Spec
GLV10	Medtr8g446520	No primers - fragment synthesized		-3000	EC50505	Kan

### Sheet: CDS Cloning
Gene Name	GeneID	PrimerF	PrimerR	Expected size (bp)	Vector Backbone
GLV1	Medtr6g043230	TTTTTTTTTTCACTCTGTGGTCTCAAATGAAGCAAGGACAATCAAG	TTTTTTTTTTCACTTCGTGGTCTCAAAGCCTAGTTATGAATAGGTGGTTTTCT	899	EC50505 (Golden Gate)
GLV2	Medtr5g012400	TGTTGTTGATGTGATTACAGATGGCTTCTCTTCCTCTTCTT	GCGGACTCTAGCATGGCCGTCATGGCTTTTCATTGTGA	4906	Mu041 (Gibson)
GLV6	Medtr3g095180	TGTTGTTGATGTGATTACAGATGGTTGCTTCACAAAA	GCGGACTCTAGCATGGCCGTTAATTGTGAATTGGTGG	355	Mu041 (Gibson)
GLV9	Medtr4g116360	TGTTGTTGATGTGATTACAGATGAAGCCTTCTTGTGTAGTAG	GCGGACTCTAGCATGGCCGTTAATTGTGTATGGGAGACT	1191	Mu041 (Gibson)
mGLV9	Medtr4g116360	TTTTTTTTTTCACTCTGTGGTCTCAAATGAAGCCTTCTTGTGTAGT	TTTTTTTTTTCACTTCGTGGTCTCAAAGCTTAATTGTGTATGGGAGACTT	1191	EC50505 (Golden Gate)
GLV10	Medtr8g446520	TTTTTTTTTTCACTCTGTGGTCTCAAATGTACCTTCAATTGTGCAT	TTTTTTTTTTCACTTCGTGGTCTCAAAGCTTAGTTGTGGGAAGGAGGA	604	EC50505 (Golden Gate)
Sequencing Primers
UBQ_Fwd		CCAAGCGTTAATTAGGGTTTTCACT
Ter35S_Rev		TCAACACATGAGCGAAACCCT

### Sheet: qPCR
Gene Name	GeneID	PrimerF	PrimerR
GLV1	Medtr6g043230	CTGGGAGCATATGCACGAAA	TTACCCGTATGTCTTGCATGAAA
GLV2	Medtr5g012400	GAATGTATGCACTTCTCGAACTCTCT	CCACATTCTCTGACTCCTTTTCAG
GLV3	Medtr8g092320	GCATTTTTGTTGATTTGCTTCATC	CCCTTTTCATCTCCATCATTAGTATCT
GLV4	Medtr7g017380	GGTCTCTTGATCCTTACTTTCCAAAG	TCAAGCCTGTTTTTGTTCCATTC
GLV5	Medtr5g048090	GGAACAAGACAAGAGTGGATGGA	CGCCGTCTTTTGACACGATT
GLV6	Medtr3g095180	AGGGTGTCAACAAAGCTCAACA	ACCAACGTTATCTCCTCCTTCTTTT
GLV7	Medtr8g092340	CCAGCTAGAAGGAAGCCACC	CGTAGCGCAAAATAAATTGTAGCA
GLV8	Medtr2g450420	GTGCTTTTGTCCCTCCTTCTAACT	TGCCAAAGATCCTCTCTCCAA
GLV9	Medtr4g116360	GGATGTGGCTCACACCTCAGT	TTTATTTCCTTTGCTTCCCCATT
GLV10	Medtr8g446520	GAATGTATGCACTTCTCGAACTCTCT	CCACATTCTCTGACTCCTTTTCAG
GLV11	Medtr0239s0010	GTACTAACCAAAAGGTGTTCAAA	ATGAGGAGGATGTGTCCTTGGAG
GLV12	Medtr0377s0010	TGTCAGTCACATACCTTCTTTTGTTTC	GTGTTTTCTCCAGCTTCATATCTTGA
GLV13	Medtr4g026350	TGTCATCAAGCTCATACATTCTTCTTT	AACTAGGATGTCTCCGAGCATTG
GLV14	Medtr8g066030	CATCCTCAAGGAGGTGTTGTTG	TTCTTCCCGTCTATTGCAGTTG
GLV15	Medtr7g017370	TCAGAGTTGTTTCAGGTCAGGA	TGCTGGGGTTACCATTTGCT

### Sheet: Tnt1 Inserts Identification
Gene Name	GeneID	PrimerF	PrimerR	Tnt1 Primer combination	Expected size GSP	Expected size Tnt
GLV10-Tnt1	Medtr8g446520.1	GGACCCAAACCTATCTTTGT
Tnt1F		ACAGTGCTACCTCCTCTGGATG
Tnt1R		CAGTGAACGAGCAGAACCTGTG

### Sheet: Bacteria
Bacterial Strains		Transgene	Taxonomy ID	Resistance
Sinorhizobium meliloti	Rm1021	n/a	NCBI:txid266834	Strep
Sinorhizobium meliloti	Rm2011	dsRED	NCBI:txid1286640	Strep, Tet
Sinorhizobium meliloti	Rm2011	HemA:LacZ	NCBI:txid1286640	Strep, Tet
Agrobacterium rhizogenes	Arqua1			Spec
E. Coli Top10	DH5a	n/a		n/a
